# A super-pangenome for cultivated citrus reveals evolutive features during the allopatric phase of their reticulate evolution

**DOI:** 10.1101/2024.10.17.618847

**Authors:** Gaetan Droc, Delphine Giraud, Caroline Belser, Karine Labadie, Simone Duprat, Corinne Cruaud, Benjamin Istace, Fredson Dos Santos Menezes, Franck Curk, Gilles Costantino, Alexandre Soriano, Pierre Mournet, Alexis Dereeper, Maëva Miranda, Elodie Marchi, Sylvain Santoni, Raner Santana, Stéphanie Sidibe-Bocs, François Luro, Nathalie Choisne, Florian Maumus, Barbara Hufnagel, Fabienne Micheli, Patrick Wincker, Jean-Marc Aury, Arnaud Lemainque, Patrick Ollitrault

## Abstract

Most of the rich genetic diversity observed in cultivated citrus results from a reticulate evolution involving four ancestral taxa, *C. medica*, *C. reticulata*, *C. maxima* and *C. micrantha*, whose radiation occurred in allopatry. In such an evolutive context, genome diversity studies, GWAS analysis and transcriptomic studies will be significantly enhanced through pangenome approaches. We report the implementation of a super-pangenome for cultivated citrus, established with *de novo* assemblies in pseudochromosomes of *C. medica* (346 Mb), *C. reticulata* (332 Mb) and *C. micrantha* (333 Mb), released for the first time alongside a previously published chromosome-scale assembly of *C. maxima*. Gene annotation of these four genome assemblies revealed 28,090, 29,477, 29,258 and 30,101 genes, respectively, with a focus on pattern recognition receptors. Repetitive element annotation revealed that nearly half of each genome consisted of transposable elements or DNA-satellites. The 3 new genome assemblies display strong synteny and collinearity, while significant discrepancies are observed with the *C. maxima* assembly. Resequencing information (single nucleotide polymorphisms [SNPs], small indels and gene presence-absence variation [PAV]) from 55 accessions were used to explore the intra- and interspecific diversity of the four ancestral taxa and their relationships with the main horticultural groups resulting from reticulate evolution. Diagnostic SNPs of the ancestral taxa, all over the four genomes assemblies, revealed interspecific introgressions in several accessions representative of *C. reticulata*, *C. maxima* and *C. medica* as well as insights into the origin and phylogenomic structures of modern horticultural groups. PAV analysis revealed a gene whose absence or presence was specific to one of the ancestral taxa (dPAV). Interestingly, diagnostic PAV (dPAV) analysis uncovered a large chloroplastic introgression in chromosome 4 of *C. medica*, inherited in horticultural groups and recent hybrids having this species as the male parent. Implementing the super-pangenome combined the identification of orthologous genes across the four genome assemblies and the PAV information from the resequencing data. Significant inter- and intraspecific variations were highlighted, including 25,291 core, 2,431 soft-core and 5,171 dispensable genes. The analysis of the functional enrichment and species-specific adaptations in the citrus super-pangenome revealed distinct functional specializations. This highlights the evolutionary paths that have shaped each species, contributing to the diversity in the citrus super-pangenome while maintaining a shared foundation of essential biological processes. The development of this super-pangenome is a significant milestone in citrus genomics, providing a comprehensive resource that captures the extensive genetic diversity of modern cultivated citrus. Additionally, we established a dedicated Genome Hub, offering a platform for continuous genomic research and allowing for ongoing updates and future inclusion of additional ancestral species.
