## Supplemental Table 23 for "A super-pangenome for cultivated citrus reveals evolutive features during the allopatric phase of their reticulate evolution"

### Sheet: Feuil1
Supporting information table 23: list of pangenes diagnostic of one of the four ancestral species
presence/absence: 1 diagnotic for the presence of the gene in the ancestor; 0: diagnostic for the absence of the gene in the ancestor
Pangene	Ancestor	presence/absence
PG-PTP_259	C. maxima	1
PG-PTP_1007	C. maxima	1
PG-PTP_27433	C. maxima	1
PG-PTP_32084	C. maxima	1
PG-PTP_32092	C. maxima	1
PG-PTP_32100	C. maxima	1
PG-PTP_32130	C. maxima	1
PG-PTP_32231	C. maxima	1
PG-PTP_32278	C. maxima	1
PG-PTP_32294	C. maxima	1
PG-PTP_32295	C. maxima	1
PG-PTP_32296	C. maxima	1
PG-PTP_32325	C. maxima	1
PG-PTP_32326	C. maxima	1
PG-PTP_32354	C. maxima	1
PG-PTP_32418	C. maxima	1
PG-PTP_32442	C. maxima	1
PG-PTP_32494	C. maxima	1
PG-PTP_32503	C. maxima	1
PG-PTP_32566	C. maxima	1
PG-PTP_32575	C. maxima	1
PG-PTP_32584	C. maxima	1
PG-PTP_32609	C. maxima	1
PG-PTP_32644	C. maxima	1
PG-PTP_32645	C. maxima	1
PG-PTP_32647	C. maxima	1
PG-PTP_32661	C. maxima	1
PG-PTP_32693	C. maxima	1
PG-PTP_32746	C. maxima	1
PG-PTP_32758	C. maxima	1
PG-PTP_32774	C. maxima	1
PG-PTP_32775	C. maxima	1
PG-PTP_32881	C. maxima	1
PG-PTP_32920	C. maxima	1
PG-PTP_32921	C. maxima	1
PG-PTP_32977	C. maxima	1
PG-PTP_32981	C. maxima	1
PG-PTP_33011	C. maxima	1
PG-PTP_33012	C. maxima	1
PG-PTP_33022	C. maxima	1
PG-PTP_33060	C. maxima	1
PG-PTP_33098	C. maxima	1
PG-PTP_33125	C. maxima	1
PG-PTP_33146	C. maxima	1
PG-PTP_33147	C. maxima	1
PG-PTP_33182	C. maxima	1
PG-PTP_33218	C. maxima	1
PG-PTP_33226	C. maxima	1
PG-PTP_33227	C. maxima	1
PG-PTP_33253	C. maxima	1
PG-PTP_33254	C. maxima	1
PG-PTP_33268	C. maxima	1
PG-PTP_33360	C. maxima	1
PG-PTP_33428	C. maxima	1
PG-PTP_33450	C. maxima	1
PG-PTP_33453	C. maxima	1
PG-PTP_33490	C. maxima	1
PG-PTP_79	C. maxima	0
PG-PTP_438	C. maxima	0
PG-PTP_1365	C. maxima	0
PG-PTP_1369	C. maxima	0
PG-PTP_1758	C. maxima	0
PG-PTP_2261	C. maxima	0
PG-PTP_3114	C. maxima	0
PG-PTP_4224	C. maxima	0
PG-PTP_4275	C. maxima	0
PG-PTP_4392	C. maxima	0
PG-PTP_4404	C. maxima	0
PG-PTP_5575	C. maxima	0
PG-PTP_5753	C. maxima	0
PG-PTP_5766	C. maxima	0
PG-PTP_5784	C. maxima	0
PG-PTP_6324	C. maxima	0
PG-PTP_6401	C. maxima	0
PG-PTP_6670	C. maxima	0
PG-PTP_7550	C. maxima	0
PG-PTP_7835	C. maxima	0
PG-PTP_8336	C. maxima	0
PG-PTP_9588	C. maxima	0
PG-PTP_9906	C. maxima	0
PG-PTP_9943	C. maxima	0
PG-PTP_9947	C. maxima	0
PG-PTP_9993	C. maxima	0
PG-PTP_9994	C. maxima	0
PG-PTP_10420	C. maxima	0
PG-PTP_10792	C. maxima	0
PG-PTP_12748	C. maxima	0
PG-PTP_13190	C. maxima	0
PG-PTP_13367	C. maxima	0
PG-PTP_14189	C. maxima	0
PG-PTP_14261	C. maxima	0
PG-PTP_14648	C. maxima	0
PG-PTP_14872	C. maxima	0
PG-PTP_16134	C. maxima	0
PG-PTP_16135	C. maxima	0
PG-PTP_16720	C. maxima	0
PG-PTP_16728	C. maxima	0
PG-PTP_17585	C. maxima	0
PG-PTP_18055	C. maxima	0
PG-PTP_19542	C. maxima	0
PG-PTP_19659	C. maxima	0
PG-PTP_19860	C. maxima	0
PG-PTP_21083	C. maxima	0
PG-PTP_22106	C. maxima	0
PG-PTP_23119	C. maxima	0
PG-PTP_23294	C. maxima	0
PG-PTP_23297	C. maxima	0
PG-PTP_23373	C. maxima	0
PG-PTP_24177	C. maxima	0
PG-PTP_24277	C. maxima	0
PG-PTP_24400	C. maxima	0
PG-PTP_24592	C. maxima	0
PG-PTP_24805	C. maxima	0
PG-PTP_24806	C. maxima	0
PG-PTP_25455	C. maxima	0
PG-PTP_25658	C. maxima	0
PG-PTP_26135	C. maxima	0
PG-PTP_26571	C. maxima	0
PG-PTP_26691	C. maxima	0
PG-PTP_28161	C. maxima	0
PG-PTP_28278	C. maxima	0
PG-PTP_28334	C. maxima	0
PG-PTP_28424	C. maxima	0
PG-PTP_28486	C. maxima	0
PG-PTP_28490	C. maxima	0
PG-PTP_28552	C. maxima	0
PG-PTP_28615	C. maxima	0
PG-PTP_28616	C. maxima	0
PG-PTP_28859	C. maxima	0
PG-PTP_28900	C. maxima	0
PG-PTP_28941	C. maxima	0
PG-PTP_28996	C. maxima	0
PG-PTP_29014	C. maxima	0
PG-PTP_29015	C. maxima	0
PG-PTP_29085	C. maxima	0
PG-PTP_29345	C. maxima	0
PG-PTP_29403	C. maxima	0
PG-PTP_29415	C. maxima	0
PG-PTP_29657	C. maxima	0
PG-PTP_29672	C. maxima	0
PG-PTP_29755	C. maxima	0
PG-PTP_29790	C. maxima	0
PG-PTP_29823	C. maxima	0
PG-PTP_29999	C. maxima	0
PG-PTP_30025	C. maxima	0
PG-PTP_30042	C. maxima	0
PG-PTP_30126	C. maxima	0
PG-PTP_30384	C. maxima	0
PG-PTP_30414	C. maxima	0
PG-PTP_30492	C. maxima	0
PG-PTP_30497	C. maxima	0
PG-PTP_30554	C. maxima	0
PG-PTP_30734	C. maxima	0
PG-PTP_30876	C. maxima	0
PG-PTP_30877	C. maxima	0
PG-PTP_31284	C. maxima	0
PG-PTP_31427	C. maxima	0
PG-PTP_31517	C. maxima	0
PG-PTP_31529	C. maxima	0
PG-PTP_31564	C. maxima	0
PG-PTP_31593	C. maxima	0
PG-PTP_31650	C. maxima	0
PG-PTP_31651	C. maxima	0
PG-PTP_31671	C. maxima	0
PG-PTP_31685	C. maxima	0
PG-PTP_31793	C. maxima	0
PG-PTP_31881	C. maxima	0
PG-PTP_591	C. reticulata	1
PG-PTP_693	C. reticulata	1
PG-PTP_1811	C. reticulata	1
PG-PTP_1930	C. reticulata	1
PG-PTP_2845	C. reticulata	1
PG-PTP_2879	C. reticulata	1
PG-PTP_2880	C. reticulata	1
PG-PTP_2881	C. reticulata	1
PG-PTP_3195	C. reticulata	1
PG-PTP_4334	C. reticulata	1
PG-PTP_4527	C. reticulata	1
PG-PTP_5338	C. reticulata	1
PG-PTP_5951	C. reticulata	1
PG-PTP_6057	C. reticulata	1
PG-PTP_6091	C. reticulata	1
PG-PTP_6585	C. reticulata	1
PG-PTP_6990	C. reticulata	1
PG-PTP_7136	C. reticulata	1
PG-PTP_8241	C. reticulata	1
PG-PTP_8985	C. reticulata	1
PG-PTP_9011	C. reticulata	1
PG-PTP_9222	C. reticulata	1
PG-PTP_9734	C. reticulata	1
PG-PTP_9805	C. reticulata	1
PG-PTP_9831	C. reticulata	1
PG-PTP_10051	C. reticulata	1
PG-PTP_10281	C. reticulata	1
PG-PTP_10417	C. reticulata	1
PG-PTP_10418	C. reticulata	1
PG-PTP_10601	C. reticulata	1
PG-PTP_10645	C. reticulata	1
PG-PTP_12361	C. reticulata	1
PG-PTP_12910	C. reticulata	1
PG-PTP_13459	C. reticulata	1
PG-PTP_13552	C. reticulata	1
PG-PTP_14449	C. reticulata	1
PG-PTP_14752	C. reticulata	1
PG-PTP_15469	C. reticulata	1
PG-PTP_15731	C. reticulata	1
PG-PTP_16095	C. reticulata	1
PG-PTP_16230	C. reticulata	1
PG-PTP_16231	C. reticulata	1
PG-PTP_16633	C. reticulata	1
PG-PTP_16640	C. reticulata	1
PG-PTP_16673	C. reticulata	1
PG-PTP_16706	C. reticulata	1
PG-PTP_16788	C. reticulata	1
PG-PTP_16789	C. reticulata	1
PG-PTP_16792	C. reticulata	1
PG-PTP_16794	C. reticulata	1
PG-PTP_16876	C. reticulata	1
PG-PTP_17004	C. reticulata	1
PG-PTP_17005	C. reticulata	1
PG-PTP_17006	C. reticulata	1
PG-PTP_17669	C. reticulata	1
PG-PTP_17723	C. reticulata	1
PG-PTP_18232	C. reticulata	1
PG-PTP_18990	C. reticulata	1
PG-PTP_19559	C. reticulata	1
PG-PTP_19688	C. reticulata	1
PG-PTP_19924	C. reticulata	1
PG-PTP_20530	C. reticulata	1
PG-PTP_20601	C. reticulata	1
PG-PTP_20821	C. reticulata	1
PG-PTP_20895	C. reticulata	1
PG-PTP_20896	C. reticulata	1
PG-PTP_21567	C. reticulata	1
PG-PTP_22081	C. reticulata	1
PG-PTP_23642	C. reticulata	1
PG-PTP_23737	C. reticulata	1
PG-PTP_23849	C. reticulata	1
PG-PTP_24198	C. reticulata	1
PG-PTP_24259	C. reticulata	1
PG-PTP_24304	C. reticulata	1
PG-PTP_24305	C. reticulata	1
PG-PTP_24497	C. reticulata	1
PG-PTP_24501	C. reticulata	1
PG-PTP_24571	C. reticulata	1
PG-PTP_24793	C. reticulata	1
PG-PTP_25131	C. reticulata	1
PG-PTP_25132	C. reticulata	1
PG-PTP_25152	C. reticulata	1
PG-PTP_25249	C. reticulata	1
PG-PTP_25250	C. reticulata	1
PG-PTP_25251	C. reticulata	1
PG-PTP_25252	C. reticulata	1
PG-PTP_25301	C. reticulata	1
PG-PTP_25620	C. reticulata	1
PG-PTP_26208	C. reticulata	1
PG-PTP_26350	C. reticulata	1
PG-PTP_26592	C. reticulata	1
PG-PTP_26686	C. reticulata	1
PG-PTP_26709	C. reticulata	1
PG-PTP_32452	C. reticulata	1
PG-PTP_124	C. reticulata	0
PG-PTP_242	C. reticulata	0
PG-PTP_964	C. reticulata	0
PG-PTP_1280	C. reticulata	0
PG-PTP_1347	C. reticulata	0
PG-PTP_1349	C. reticulata	0
PG-PTP_1381	C. reticulata	0
PG-PTP_1541	C. reticulata	0
PG-PTP_1580	C. reticulata	0
PG-PTP_1751	C. reticulata	0
PG-PTP_1753	C. reticulata	0
PG-PTP_1866	C. reticulata	0
PG-PTP_2166	C. reticulata	0
PG-PTP_4276	C. reticulata	0
PG-PTP_5375	C. reticulata	0
PG-PTP_10242	C. reticulata	0
PG-PTP_10257	C. reticulata	0
PG-PTP_10270	C. reticulata	0
PG-PTP_11012	C. reticulata	0
PG-PTP_11013	C. reticulata	0
PG-PTP_11085	C. reticulata	0
PG-PTP_11234	C. reticulata	0
PG-PTP_11803	C. reticulata	0
PG-PTP_11896	C. reticulata	0
PG-PTP_12281	C. reticulata	0
PG-PTP_12917	C. reticulata	0
PG-PTP_12946	C. reticulata	0
PG-PTP_12947	C. reticulata	0
PG-PTP_13476	C. reticulata	0
PG-PTP_13648	C. reticulata	0
PG-PTP_13692	C. reticulata	0
PG-PTP_16830	C. reticulata	0
PG-PTP_16901	C. reticulata	0
PG-PTP_17189	C. reticulata	0
PG-PTP_17458	C. reticulata	0
PG-PTP_17712	C. reticulata	0
PG-PTP_17883	C. reticulata	0
PG-PTP_18525	C. reticulata	0
PG-PTP_19757	C. reticulata	0
PG-PTP_19891	C. reticulata	0
PG-PTP_20093	C. reticulata	0
PG-PTP_20357	C. reticulata	0
PG-PTP_22960	C. reticulata	0
PG-PTP_23223	C. reticulata	0
PG-PTP_24486	C. reticulata	0
PG-PTP_24862	C. reticulata	0
PG-PTP_25038	C. reticulata	0
PG-PTP_25964	C. reticulata	0
PG-PTP_26077	C. reticulata	0
PG-PTP_26254	C. reticulata	0
PG-PTP_26809	C. reticulata	0
PG-PTP_27071	C. reticulata	0
PG-PTP_27173	C. reticulata	0
PG-PTP_28104	C. reticulata	0
PG-PTP_28118	C. reticulata	0
PG-PTP_28130	C. reticulata	0
PG-PTP_28176	C. reticulata	0
PG-PTP_28201	C. reticulata	0
PG-PTP_28209	C. reticulata	0
PG-PTP_28212	C. reticulata	0
PG-PTP_28213	C. reticulata	0
PG-PTP_28264	C. reticulata	0
PG-PTP_28314	C. reticulata	0
PG-PTP_28320	C. reticulata	0
PG-PTP_28339	C. reticulata	0
PG-PTP_28444	C. reticulata	0
PG-PTP_28461	C. reticulata	0
PG-PTP_28507	C. reticulata	0
PG-PTP_28557	C. reticulata	0
PG-PTP_28598	C. reticulata	0
PG-PTP_28600	C. reticulata	0
PG-PTP_28652	C. reticulata	0
PG-PTP_28653	C. reticulata	0
PG-PTP_28671	C. reticulata	0
PG-PTP_29092	C. reticulata	0
PG-PTP_29239	C. reticulata	0
PG-PTP_29318	C. reticulata	0
PG-PTP_29322	C. reticulata	0
PG-PTP_29356	C. reticulata	0
PG-PTP_29408	C. reticulata	0
PG-PTP_29419	C. reticulata	0
PG-PTP_29432	C. reticulata	0
PG-PTP_29439	C. reticulata	0
PG-PTP_29456	C. reticulata	0
PG-PTP_29457	C. reticulata	0
PG-PTP_29462	C. reticulata	0
PG-PTP_29468	C. reticulata	0
PG-PTP_29485	C. reticulata	0
PG-PTP_29551	C. reticulata	0
PG-PTP_29573	C. reticulata	0
PG-PTP_29574	C. reticulata	0
PG-PTP_29707	C. reticulata	0
PG-PTP_29727	C. reticulata	0
PG-PTP_29752	C. reticulata	0
PG-PTP_29782	C. reticulata	0
PG-PTP_29820	C. reticulata	0
PG-PTP_29866	C. reticulata	0
PG-PTP_29870	C. reticulata	0
PG-PTP_29908	C. reticulata	0
PG-PTP_29947	C. reticulata	0
PG-PTP_29969	C. reticulata	0
PG-PTP_30087	C. reticulata	0
PG-PTP_30217	C. reticulata	0
PG-PTP_30279	C. reticulata	0
PG-PTP_30284	C. reticulata	0
PG-PTP_30322	C. reticulata	0
PG-PTP_30330	C. reticulata	0
PG-PTP_30417	C. reticulata	0
PG-PTP_30450	C. reticulata	0
PG-PTP_30455	C. reticulata	0
PG-PTP_30730	C. reticulata	0
PG-PTP_30852	C. reticulata	0
PG-PTP_30857	C. reticulata	0
PG-PTP_30874	C. reticulata	0
PG-PTP_30875	C. reticulata	0
PG-PTP_31094	C. reticulata	0
PG-PTP_31096	C. reticulata	0
PG-PTP_31105	C. reticulata	0
PG-PTP_31173	C. reticulata	0
PG-PTP_31178	C. reticulata	0
PG-PTP_31206	C. reticulata	0
PG-PTP_31286	C. reticulata	0
PG-PTP_31372	C. reticulata	0
PG-PTP_31403	C. reticulata	0
PG-PTP_31472	C. reticulata	0
PG-PTP_31487	C. reticulata	0
PG-PTP_31489	C. reticulata	0
PG-PTP_31491	C. reticulata	0
PG-PTP_31574	C. reticulata	0
PG-PTP_31614	C. reticulata	0
PG-PTP_31798	C. reticulata	0
PG-PTP_31799	C. reticulata	0
PG-PTP_32145	C. reticulata	0
PG-PTP_32244	C. reticulata	0
PG-PTP_32347	C. reticulata	0
PG-PTP_32405	C. reticulata	0
PG-PTP_32446	C. reticulata	0
PG-PTP_32501	C. reticulata	0
PG-PTP_32502	C. reticulata	0
PG-PTP_32523	C. reticulata	0
PG-PTP_32728	C. reticulata	0
PG-PTP_32764	C. reticulata	0
PG-PTP_32765	C. reticulata	0
PG-PTP_32802	C. reticulata	0
PG-PTP_32803	C. reticulata	0
PG-PTP_32940	C. reticulata	0
PG-PTP_32952	C. reticulata	0
PG-PTP_33121	C. reticulata	0
PG-PTP_33180	C. reticulata	0
PG-PTP_33189	C. reticulata	0
PG-PTP_33223	C. reticulata	0
PG-PTP_33442	C. reticulata	0
PG-PTP_33449	C. reticulata	0
PG-PTP_33473	C. reticulata	0
PG-PTP_5389	C. micrantha	1
PG-PTP_26889	C. micrantha	1
PG-PTP_30297	C. micrantha	1
PG-PTP_30438	C. micrantha	1
PG-PTP_30462	C. micrantha	1
PG-PTP_30467	C. micrantha	1
PG-PTP_30549	C. micrantha	1
PG-PTP_30669	C. micrantha	1
PG-PTP_30707	C. micrantha	1
PG-PTP_30767	C. micrantha	1
PG-PTP_30816	C. micrantha	1
PG-PTP_30880	C. micrantha	1
PG-PTP_30939	C. micrantha	1
PG-PTP_30940	C. micrantha	1
PG-PTP_31006	C. micrantha	1
PG-PTP_31074	C. micrantha	1
PG-PTP_31120	C. micrantha	1
PG-PTP_31134	C. micrantha	1
PG-PTP_31182	C. micrantha	1
PG-PTP_31208	C. micrantha	1
PG-PTP_31223	C. micrantha	1
PG-PTP_31255	C. micrantha	1
PG-PTP_31289	C. micrantha	1
PG-PTP_31348	C. micrantha	1
PG-PTP_31362	C. micrantha	1
PG-PTP_31383	C. micrantha	1
PG-PTP_31384	C. micrantha	1
PG-PTP_31414	C. micrantha	1
PG-PTP_31415	C. micrantha	1
PG-PTP_31419	C. micrantha	1
PG-PTP_31492	C. micrantha	1
PG-PTP_31544	C. micrantha	1
PG-PTP_31595	C. micrantha	1
PG-PTP_31644	C. micrantha	1
PG-PTP_31645	C. micrantha	1
PG-PTP_31646	C. micrantha	1
PG-PTP_31677	C. micrantha	1
PG-PTP_31687	C. micrantha	1
PG-PTP_31726	C. micrantha	1
PG-PTP_31727	C. micrantha	1
PG-PTP_745	C. micrantha	0
PG-PTP_861	C. micrantha	0
PG-PTP_972	C. micrantha	0
PG-PTP_1203	C. micrantha	0
PG-PTP_1331	C. micrantha	0
PG-PTP_1382	C. micrantha	0
PG-PTP_1434	C. micrantha	0
PG-PTP_2077	C. micrantha	0
PG-PTP_2246	C. micrantha	0
PG-PTP_2247	C. micrantha	0
PG-PTP_2763	C. micrantha	0
PG-PTP_3310	C. micrantha	0
PG-PTP_4066	C. micrantha	0
PG-PTP_4268	C. micrantha	0
PG-PTP_4617	C. micrantha	0
PG-PTP_4677	C. micrantha	0
PG-PTP_4781	C. micrantha	0
PG-PTP_4948	C. micrantha	0
PG-PTP_5387	C. micrantha	0
PG-PTP_5388	C. micrantha	0
PG-PTP_6051	C. micrantha	0
PG-PTP_6562	C. micrantha	0
PG-PTP_6668	C. micrantha	0
PG-PTP_7030	C. micrantha	0
PG-PTP_7390	C. micrantha	0
PG-PTP_7717	C. micrantha	0
PG-PTP_7923	C. micrantha	0
PG-PTP_8689	C. micrantha	0
PG-PTP_8769	C. micrantha	0
PG-PTP_8936	C. micrantha	0
PG-PTP_9192	C. micrantha	0
PG-PTP_9335	C. micrantha	0
PG-PTP_9887	C. micrantha	0
PG-PTP_9901	C. micrantha	0
PG-PTP_9973	C. micrantha	0
PG-PTP_10087	C. micrantha	0
PG-PTP_10255	C. micrantha	0
PG-PTP_11065	C. micrantha	0
PG-PTP_11066	C. micrantha	0
PG-PTP_11152	C. micrantha	0
PG-PTP_11192	C. micrantha	0
PG-PTP_11364	C. micrantha	0
PG-PTP_11546	C. micrantha	0
PG-PTP_11607	C. micrantha	0
PG-PTP_12534	C. micrantha	0
PG-PTP_12638	C. micrantha	0
PG-PTP_13137	C. micrantha	0
PG-PTP_13719	C. micrantha	0
PG-PTP_14104	C. micrantha	0
PG-PTP_14499	C. micrantha	0
PG-PTP_15461	C. micrantha	0
PG-PTP_15495	C. micrantha	0
PG-PTP_15516	C. micrantha	0
PG-PTP_15777	C. micrantha	0
PG-PTP_16112	C. micrantha	0
PG-PTP_16208	C. micrantha	0
PG-PTP_16675	C. micrantha	0
PG-PTP_16825	C. micrantha	0
PG-PTP_17029	C. micrantha	0
PG-PTP_17088	C. micrantha	0
PG-PTP_17363	C. micrantha	0
PG-PTP_17366	C. micrantha	0
PG-PTP_17406	C. micrantha	0
PG-PTP_17903	C. micrantha	0
PG-PTP_18240	C. micrantha	0
PG-PTP_19231	C. micrantha	0
PG-PTP_19496	C. micrantha	0
PG-PTP_19616	C. micrantha	0
PG-PTP_19815	C. micrantha	0
PG-PTP_19912	C. micrantha	0
PG-PTP_19950	C. micrantha	0
PG-PTP_19977	C. micrantha	0
PG-PTP_20003	C. micrantha	0
PG-PTP_20206	C. micrantha	0
PG-PTP_20330	C. micrantha	0
PG-PTP_21112	C. micrantha	0
PG-PTP_22134	C. micrantha	0
PG-PTP_22447	C. micrantha	0
PG-PTP_22632	C. micrantha	0
PG-PTP_22850	C. micrantha	0
PG-PTP_22852	C. micrantha	0
PG-PTP_23389	C. micrantha	0
PG-PTP_24080	C. micrantha	0
PG-PTP_24289	C. micrantha	0
PG-PTP_24370	C. micrantha	0
PG-PTP_24452	C. micrantha	0
PG-PTP_24485	C. micrantha	0
PG-PTP_24515	C. micrantha	0
PG-PTP_24519	C. micrantha	0
PG-PTP_24538	C. micrantha	0
PG-PTP_24643	C. micrantha	0
PG-PTP_25761	C. micrantha	0
PG-PTP_26453	C. micrantha	0
PG-PTP_26568	C. micrantha	0
PG-PTP_26620	C. micrantha	0
PG-PTP_26775	C. micrantha	0
PG-PTP_27435	C. micrantha	0
PG-PTP_27703	C. micrantha	0
PG-PTP_27704	C. micrantha	0
PG-PTP_27760	C. micrantha	0
PG-PTP_27761	C. micrantha	0
PG-PTP_28120	C. micrantha	0
PG-PTP_28193	C. micrantha	0
PG-PTP_28211	C. micrantha	0
PG-PTP_28353	C. micrantha	0
PG-PTP_28354	C. micrantha	0
PG-PTP_28396	C. micrantha	0
PG-PTP_28472	C. micrantha	0
PG-PTP_28571	C. micrantha	0
PG-PTP_28572	C. micrantha	0
PG-PTP_28573	C. micrantha	0
PG-PTP_28687	C. micrantha	0
PG-PTP_28701	C. micrantha	0
PG-PTP_28824	C. micrantha	0
PG-PTP_28949	C. micrantha	0
PG-PTP_29007	C. micrantha	0
PG-PTP_29182	C. micrantha	0
PG-PTP_29235	C. micrantha	0
PG-PTP_29404	C. micrantha	0
PG-PTP_29414	C. micrantha	0
PG-PTP_29474	C. micrantha	0
PG-PTP_29698	C. micrantha	0
PG-PTP_29750	C. micrantha	0
PG-PTP_29785	C. micrantha	0
PG-PTP_29791	C. micrantha	0
PG-PTP_29804	C. micrantha	0
PG-PTP_30034	C. micrantha	0
PG-PTP_32211	C. micrantha	0
PG-PTP_32212	C. micrantha	0
PG-PTP_32226	C. micrantha	0
PG-PTP_32228	C. micrantha	0
PG-PTP_32261	C. micrantha	0
PG-PTP_32374	C. micrantha	0
PG-PTP_32513	C. micrantha	0
PG-PTP_32684	C. micrantha	0
PG-PTP_32714	C. micrantha	0
PG-PTP_32880	C. micrantha	0
PG-PTP_32905	C. micrantha	0
PG-PTP_32919	C. micrantha	0
PG-PTP_33190	C. micrantha	0
PG-PTP_33195	C. micrantha	0
PG-PTP_33219	C. micrantha	0
PG-PTP_33290	C. micrantha	0
PG-PTP_33342	C. micrantha	0
PG-PTP_1765	C. medica	1
PG-PTP_2286	C. medica	1
PG-PTP_3412	C. medica	1
PG-PTP_6073	C. medica	1
PG-PTP_6080	C. medica	1
PG-PTP_6126	C. medica	1
PG-PTP_6149	C. medica	1
PG-PTP_6151	C. medica	1
PG-PTP_10466	C. medica	1
PG-PTP_12426	C. medica	1
PG-PTP_14405	C. medica	1
PG-PTP_16421	C. medica	1
PG-PTP_23686	C. medica	1
PG-PTP_26032	C. medica	1
PG-PTP_26888	C. medica	1
PG-PTP_27223	C. medica	1
PG-PTP_27976	C. medica	1
PG-PTP_28004	C. medica	1
PG-PTP_28068	C. medica	1
PG-PTP_28069	C. medica	1
PG-PTP_28137	C. medica	1
PG-PTP_28154	C. medica	1
PG-PTP_28159	C. medica	1
PG-PTP_28163	C. medica	1
PG-PTP_28188	C. medica	1
PG-PTP_28199	C. medica	1
PG-PTP_28208	C. medica	1
PG-PTP_28216	C. medica	1
PG-PTP_28217	C. medica	1
PG-PTP_28246	C. medica	1
PG-PTP_28255	C. medica	1
PG-PTP_28267	C. medica	1
PG-PTP_28285	C. medica	1
PG-PTP_28287	C. medica	1
PG-PTP_28294	C. medica	1
PG-PTP_28349	C. medica	1
PG-PTP_28382	C. medica	1
PG-PTP_28383	C. medica	1
PG-PTP_28390	C. medica	1
PG-PTP_28411	C. medica	1
PG-PTP_28414	C. medica	1
PG-PTP_28418	C. medica	1
PG-PTP_28419	C. medica	1
PG-PTP_28420	C. medica	1
PG-PTP_28421	C. medica	1
PG-PTP_28423	C. medica	1
PG-PTP_28433	C. medica	1
PG-PTP_28446	C. medica	1
PG-PTP_28462	C. medica	1
PG-PTP_28467	C. medica	1
PG-PTP_28474	C. medica	1
PG-PTP_28475	C. medica	1
PG-PTP_28482	C. medica	1
PG-PTP_28485	C. medica	1
PG-PTP_28509	C. medica	1
PG-PTP_28549	C. medica	1
PG-PTP_28561	C. medica	1
PG-PTP_28564	C. medica	1
PG-PTP_28590	C. medica	1
PG-PTP_28607	C. medica	1
PG-PTP_28611	C. medica	1
PG-PTP_28613	C. medica	1
PG-PTP_28643	C. medica	1
PG-PTP_28647	C. medica	1
PG-PTP_28672	C. medica	1
PG-PTP_28677	C. medica	1
PG-PTP_28681	C. medica	1
PG-PTP_28688	C. medica	1
PG-PTP_28711	C. medica	1
PG-PTP_28712	C. medica	1
PG-PTP_28744	C. medica	1
PG-PTP_28787	C. medica	1
PG-PTP_28788	C. medica	1
PG-PTP_28811	C. medica	1
PG-PTP_28826	C. medica	1
PG-PTP_28875	C. medica	1
PG-PTP_28878	C. medica	1
PG-PTP_28902	C. medica	1
PG-PTP_28919	C. medica	1
PG-PTP_28924	C. medica	1
PG-PTP_28954	C. medica	1
PG-PTP_28970	C. medica	1
PG-PTP_29026	C. medica	1
PG-PTP_29064	C. medica	1
PG-PTP_29075	C. medica	1
PG-PTP_29086	C. medica	1
PG-PTP_29090	C. medica	1
PG-PTP_29115	C. medica	1
PG-PTP_29119	C. medica	1
PG-PTP_29132	C. medica	1
PG-PTP_29133	C. medica	1
PG-PTP_29176	C. medica	1
PG-PTP_29183	C. medica	1
PG-PTP_29196	C. medica	1
PG-PTP_29223	C. medica	1
PG-PTP_29298	C. medica	1
PG-PTP_29316	C. medica	1
PG-PTP_29317	C. medica	1
PG-PTP_29320	C. medica	1
PG-PTP_29321	C. medica	1
PG-PTP_29332	C. medica	1
PG-PTP_29365	C. medica	1
PG-PTP_29366	C. medica	1
PG-PTP_29372	C. medica	1
PG-PTP_29395	C. medica	1
PG-PTP_29396	C. medica	1
PG-PTP_29426	C. medica	1
PG-PTP_29442	C. medica	1
PG-PTP_29444	C. medica	1
PG-PTP_29460	C. medica	1
PG-PTP_29473	C. medica	1
PG-PTP_29557	C. medica	1
PG-PTP_29579	C. medica	1
PG-PTP_29581	C. medica	1
PG-PTP_29586	C. medica	1
PG-PTP_29587	C. medica	1
PG-PTP_29589	C. medica	1
PG-PTP_29591	C. medica	1
PG-PTP_29643	C. medica	1
PG-PTP_29671	C. medica	1
PG-PTP_29689	C. medica	1
PG-PTP_29718	C. medica	1
PG-PTP_29719	C. medica	1
PG-PTP_29741	C. medica	1
PG-PTP_29742	C. medica	1
PG-PTP_29756	C. medica	1
PG-PTP_29773	C. medica	1
PG-PTP_29775	C. medica	1
PG-PTP_29798	C. medica	1
PG-PTP_29802	C. medica	1
PG-PTP_29812	C. medica	1
PG-PTP_29813	C. medica	1
PG-PTP_29822	C. medica	1
PG-PTP_29825	C. medica	1
PG-PTP_29837	C. medica	1
PG-PTP_29872	C. medica	1
PG-PTP_29914	C. medica	1
PG-PTP_29940	C. medica	1
PG-PTP_29943	C. medica	1
PG-PTP_29944	C. medica	1
PG-PTP_29957	C. medica	1
PG-PTP_29960	C. medica	1
PG-PTP_29975	C. medica	1
PG-PTP_29992	C. medica	1
PG-PTP_29993	C. medica	1
PG-PTP_30000	C. medica	1
PG-PTP_30002	C. medica	1
PG-PTP_30004	C. medica	1
PG-PTP_30013	C. medica	1
PG-PTP_30015	C. medica	1
PG-PTP_30018	C. medica	1
PG-PTP_30031	C. medica	1
PG-PTP_30045	C. medica	1
PG-PTP_32451	C. medica	1
PG-PTP_164	C. medica	0
PG-PTP_289	C. medica	0
PG-PTP_310	C. medica	0
PG-PTP_772	C. medica	0
PG-PTP_965	C. medica	0
PG-PTP_996	C. medica	0
PG-PTP_999	C. medica	0
PG-PTP_1313	C. medica	0
PG-PTP_1346	C. medica	0
PG-PTP_1393	C. medica	0
PG-PTP_1508	C. medica	0
PG-PTP_1521	C. medica	0
PG-PTP_1602	C. medica	0
PG-PTP_1697	C. medica	0
PG-PTP_1713	C. medica	0
PG-PTP_1721	C. medica	0
PG-PTP_1951	C. medica	0
PG-PTP_2043	C. medica	0
PG-PTP_2081	C. medica	0
PG-PTP_2089	C. medica	0
PG-PTP_2093	C. medica	0
PG-PTP_2105	C. medica	0
PG-PTP_2110	C. medica	0
PG-PTP_2201	C. medica	0
PG-PTP_2312	C. medica	0
PG-PTP_2427	C. medica	0
PG-PTP_2488	C. medica	0
PG-PTP_2621	C. medica	0
PG-PTP_2683	C. medica	0
PG-PTP_2847	C. medica	0
PG-PTP_2923	C. medica	0
PG-PTP_3257	C. medica	0
PG-PTP_3347	C. medica	0
PG-PTP_3370	C. medica	0
PG-PTP_3454	C. medica	0
PG-PTP_3553	C. medica	0
PG-PTP_3593	C. medica	0
PG-PTP_3643	C. medica	0
PG-PTP_3689	C. medica	0
PG-PTP_3868	C. medica	0
PG-PTP_3955	C. medica	0
PG-PTP_3983	C. medica	0
PG-PTP_4127	C. medica	0
PG-PTP_4164	C. medica	0
PG-PTP_4576	C. medica	0
PG-PTP_4599	C. medica	0
PG-PTP_4616	C. medica	0
PG-PTP_4701	C. medica	0
PG-PTP_4702	C. medica	0
PG-PTP_4703	C. medica	0
PG-PTP_4759	C. medica	0
PG-PTP_4851	C. medica	0
PG-PTP_4894	C. medica	0
PG-PTP_4975	C. medica	0
PG-PTP_4976	C. medica	0
PG-PTP_5069	C. medica	0
PG-PTP_5279	C. medica	0
PG-PTP_5307	C. medica	0
PG-PTP_5308	C. medica	0
PG-PTP_5328	C. medica	0
PG-PTP_5391	C. medica	0
PG-PTP_5392	C. medica	0
PG-PTP_5476	C. medica	0
PG-PTP_5525	C. medica	0
PG-PTP_5663	C. medica	0
PG-PTP_5685	C. medica	0
PG-PTP_5740	C. medica	0
PG-PTP_5754	C. medica	0
PG-PTP_5888	C. medica	0
PG-PTP_5893	C. medica	0
PG-PTP_5971	C. medica	0
PG-PTP_6006	C. medica	0
PG-PTP_6101	C. medica	0
PG-PTP_6340	C. medica	0
PG-PTP_6457	C. medica	0
PG-PTP_6595	C. medica	0
PG-PTP_6944	C. medica	0
PG-PTP_6963	C. medica	0
PG-PTP_7580	C. medica	0
PG-PTP_7585	C. medica	0
PG-PTP_7708	C. medica	0
PG-PTP_7917	C. medica	0
PG-PTP_7969	C. medica	0
PG-PTP_7970	C. medica	0
PG-PTP_7972	C. medica	0
PG-PTP_8415	C. medica	0
PG-PTP_8416	C. medica	0
PG-PTP_8427	C. medica	0
PG-PTP_8472	C. medica	0
PG-PTP_8487	C. medica	0
PG-PTP_8681	C. medica	0
PG-PTP_8871	C. medica	0
PG-PTP_9111	C. medica	0
PG-PTP_9117	C. medica	0
PG-PTP_9134	C. medica	0
PG-PTP_9149	C. medica	0
PG-PTP_9338	C. medica	0
PG-PTP_9833	C. medica	0
PG-PTP_9836	C. medica	0
PG-PTP_9950	C. medica	0
PG-PTP_10011	C. medica	0
PG-PTP_10121	C. medica	0
PG-PTP_10146	C. medica	0
PG-PTP_10187	C. medica	0
PG-PTP_10194	C. medica	0
PG-PTP_10203	C. medica	0
PG-PTP_10224	C. medica	0
PG-PTP_10290	C. medica	0
PG-PTP_10291	C. medica	0
PG-PTP_10307	C. medica	0
PG-PTP_10349	C. medica	0
PG-PTP_10685	C. medica	0
PG-PTP_10729	C. medica	0
PG-PTP_10740	C. medica	0
PG-PTP_10744	C. medica	0
PG-PTP_10935	C. medica	0
PG-PTP_10980	C. medica	0
PG-PTP_11061	C. medica	0
PG-PTP_11156	C. medica	0
PG-PTP_11233	C. medica	0
PG-PTP_11320	C. medica	0
PG-PTP_11449	C. medica	0
PG-PTP_11507	C. medica	0
PG-PTP_11509	C. medica	0
PG-PTP_11513	C. medica	0
PG-PTP_11526	C. medica	0
PG-PTP_11552	C. medica	0
PG-PTP_11651	C. medica	0
PG-PTP_11721	C. medica	0
PG-PTP_11837	C. medica	0
PG-PTP_11877	C. medica	0
PG-PTP_11907	C. medica	0
PG-PTP_11915	C. medica	0
PG-PTP_11918	C. medica	0
PG-PTP_11927	C. medica	0
PG-PTP_11968	C. medica	0
PG-PTP_12598	C. medica	0
PG-PTP_12632	C. medica	0
PG-PTP_12636	C. medica	0
PG-PTP_12654	C. medica	0
PG-PTP_12801	C. medica	0
PG-PTP_12876	C. medica	0
PG-PTP_13222	C. medica	0
PG-PTP_13227	C. medica	0
PG-PTP_13259	C. medica	0
PG-PTP_13487	C. medica	0
PG-PTP_13712	C. medica	0
PG-PTP_13979	C. medica	0
PG-PTP_14055	C. medica	0
PG-PTP_14258	C. medica	0
PG-PTP_14281	C. medica	0
PG-PTP_14394	C. medica	0
PG-PTP_14439	C. medica	0
PG-PTP_14447	C. medica	0
PG-PTP_14644	C. medica	0
PG-PTP_14651	C. medica	0
PG-PTP_14765	C. medica	0
PG-PTP_14986	C. medica	0
PG-PTP_15183	C. medica	0
PG-PTP_15199	C. medica	0
PG-PTP_15276	C. medica	0
PG-PTP_15284	C. medica	0
PG-PTP_15340	C. medica	0
PG-PTP_15504	C. medica	0
PG-PTP_15759	C. medica	0
PG-PTP_16054	C. medica	0
PG-PTP_16363	C. medica	0
PG-PTP_16456	C. medica	0
PG-PTP_16573	C. medica	0
PG-PTP_16574	C. medica	0
PG-PTP_16577	C. medica	0
PG-PTP_16626	C. medica	0
PG-PTP_16627	C. medica	0
PG-PTP_16628	C. medica	0
PG-PTP_16754	C. medica	0
PG-PTP_16823	C. medica	0
PG-PTP_16842	C. medica	0
PG-PTP_16849	C. medica	0
PG-PTP_16885	C. medica	0
PG-PTP_16887	C. medica	0
PG-PTP_16888	C. medica	0
PG-PTP_16912	C. medica	0
PG-PTP_17258	C. medica	0
PG-PTP_17259	C. medica	0
PG-PTP_17273	C. medica	0
PG-PTP_17279	C. medica	0
PG-PTP_17332	C. medica	0
PG-PTP_17334	C. medica	0
PG-PTP_17352	C. medica	0
PG-PTP_17402	C. medica	0
PG-PTP_17436	C. medica	0
PG-PTP_17675	C. medica	0
PG-PTP_17698	C. medica	0
PG-PTP_17725	C. medica	0
PG-PTP_17726	C. medica	0
PG-PTP_17727	C. medica	0
PG-PTP_17795	C. medica	0
PG-PTP_18191	C. medica	0
PG-PTP_18228	C. medica	0
PG-PTP_18266	C. medica	0
PG-PTP_18335	C. medica	0
PG-PTP_18477	C. medica	0
PG-PTP_18526	C. medica	0
PG-PTP_18738	C. medica	0
PG-PTP_18980	C. medica	0
PG-PTP_19609	C. medica	0
PG-PTP_19824	C. medica	0
PG-PTP_20010	C. medica	0
PG-PTP_20122	C. medica	0
PG-PTP_20171	C. medica	0
PG-PTP_20344	C. medica	0
PG-PTP_20550	C. medica	0
PG-PTP_20785	C. medica	0
PG-PTP_20897	C. medica	0
PG-PTP_21048	C. medica	0
PG-PTP_21196	C. medica	0
PG-PTP_21269	C. medica	0
PG-PTP_21270	C. medica	0
PG-PTP_21320	C. medica	0
PG-PTP_21764	C. medica	0
PG-PTP_22275	C. medica	0
PG-PTP_22276	C. medica	0
PG-PTP_22277	C. medica	0
PG-PTP_22387	C. medica	0
PG-PTP_22648	C. medica	0
PG-PTP_22652	C. medica	0
PG-PTP_22653	C. medica	0
PG-PTP_22723	C. medica	0
PG-PTP_22829	C. medica	0
PG-PTP_22865	C. medica	0
PG-PTP_22912	C. medica	0
PG-PTP_22942	C. medica	0
PG-PTP_22951	C. medica	0
PG-PTP_23003	C. medica	0
PG-PTP_23435	C. medica	0
PG-PTP_23474	C. medica	0
PG-PTP_23511	C. medica	0
PG-PTP_23515	C. medica	0
PG-PTP_23534	C. medica	0
PG-PTP_23536	C. medica	0
PG-PTP_23543	C. medica	0
PG-PTP_23570	C. medica	0
PG-PTP_23571	C. medica	0
PG-PTP_23572	C. medica	0
PG-PTP_23764	C. medica	0
PG-PTP_23765	C. medica	0
PG-PTP_23781	C. medica	0
PG-PTP_23907	C. medica	0
PG-PTP_23925	C. medica	0
PG-PTP_24413	C. medica	0
PG-PTP_24677	C. medica	0
PG-PTP_25197	C. medica	0
PG-PTP_25331	C. medica	0
PG-PTP_25564	C. medica	0
PG-PTP_25594	C. medica	0
PG-PTP_25702	C. medica	0
PG-PTP_25703	C. medica	0
PG-PTP_25804	C. medica	0
PG-PTP_25936	C. medica	0
PG-PTP_25937	C. medica	0
PG-PTP_26140	C. medica	0
PG-PTP_26164	C. medica	0
PG-PTP_26207	C. medica	0
PG-PTP_26296	C. medica	0
PG-PTP_26297	C. medica	0
PG-PTP_26304	C. medica	0
PG-PTP_26307	C. medica	0
PG-PTP_26383	C. medica	0
PG-PTP_26446	C. medica	0
PG-PTP_26491	C. medica	0
PG-PTP_26516	C. medica	0
PG-PTP_26637	C. medica	0
PG-PTP_26683	C. medica	0
PG-PTP_26761	C. medica	0
PG-PTP_26869	C. medica	0
PG-PTP_26930	C. medica	0
PG-PTP_26938	C. medica	0
PG-PTP_27010	C. medica	0
PG-PTP_27011	C. medica	0
PG-PTP_27056	C. medica	0
PG-PTP_27057	C. medica	0
PG-PTP_27589	C. medica	0
PG-PTP_27592	C. medica	0
PG-PTP_27594	C. medica	0
PG-PTP_27639	C. medica	0
PG-PTP_27748	C. medica	0
PG-PTP_27972	C. medica	0
PG-PTP_27995	C. medica	0
PG-PTP_28277	C. medica	0
PG-PTP_29496	C. medica	0
PG-PTP_29700	C. medica	0
PG-PTP_29701	C. medica	0
PG-PTP_30186	C. medica	0
PG-PTP_30214	C. medica	0
PG-PTP_30216	C. medica	0
PG-PTP_30224	C. medica	0
PG-PTP_30229	C. medica	0
PG-PTP_30290	C. medica	0
PG-PTP_30293	C. medica	0
PG-PTP_30295	C. medica	0
PG-PTP_30319	C. medica	0
PG-PTP_30356	C. medica	0
PG-PTP_30370	C. medica	0
PG-PTP_30383	C. medica	0
PG-PTP_30388	C. medica	0
PG-PTP_30390	C. medica	0
PG-PTP_30402	C. medica	0
PG-PTP_30412	C. medica	0
PG-PTP_30429	C. medica	0
PG-PTP_30431	C. medica	0
PG-PTP_30435	C. medica	0
PG-PTP_30487	C. medica	0
PG-PTP_30499	C. medica	0
PG-PTP_30508	C. medica	0
PG-PTP_30512	C. medica	0
PG-PTP_30519	C. medica	0
PG-PTP_30520	C. medica	0
PG-PTP_30532	C. medica	0
PG-PTP_30542	C. medica	0
PG-PTP_30565	C. medica	0
PG-PTP_30591	C. medica	0
PG-PTP_30603	C. medica	0
PG-PTP_30626	C. medica	0
PG-PTP_30658	C. medica	0
PG-PTP_30673	C. medica	0
PG-PTP_30689	C. medica	0
PG-PTP_30713	C. medica	0
PG-PTP_30714	C. medica	0
PG-PTP_30715	C. medica	0
PG-PTP_30728	C. medica	0
PG-PTP_30732	C. medica	0
PG-PTP_30744	C. medica	0
PG-PTP_30777	C. medica	0
PG-PTP_30799	C. medica	0
PG-PTP_30819	C. medica	0
PG-PTP_30825	C. medica	0
PG-PTP_30829	C. medica	0
PG-PTP_30844	C. medica	0
PG-PTP_30848	C. medica	0
PG-PTP_30854	C. medica	0
PG-PTP_30869	C. medica	0
PG-PTP_30911	C. medica	0
PG-PTP_30932	C. medica	0
PG-PTP_30963	C. medica	0
PG-PTP_30995	C. medica	0
PG-PTP_31025	C. medica	0
PG-PTP_31103	C. medica	0
PG-PTP_31106	C. medica	0
PG-PTP_31125	C. medica	0
PG-PTP_31129	C. medica	0
PG-PTP_31234	C. medica	0
PG-PTP_31244	C. medica	0
PG-PTP_31273	C. medica	0
PG-PTP_31293	C. medica	0
PG-PTP_31294	C. medica	0
PG-PTP_31307	C. medica	0
PG-PTP_31319	C. medica	0
PG-PTP_31320	C. medica	0
PG-PTP_31326	C. medica	0
PG-PTP_31363	C. medica	0
PG-PTP_31374	C. medica	0
PG-PTP_31390	C. medica	0
PG-PTP_31420	C. medica	0
PG-PTP_31461	C. medica	0
PG-PTP_31466	C. medica	0
PG-PTP_31478	C. medica	0
PG-PTP_31587	C. medica	0
PG-PTP_31601	C. medica	0
PG-PTP_31615	C. medica	0
PG-PTP_31616	C. medica	0
PG-PTP_31617	C. medica	0
PG-PTP_31618	C. medica	0
PG-PTP_31630	C. medica	0
PG-PTP_31654	C. medica	0
PG-PTP_31656	C. medica	0
PG-PTP_31662	C. medica	0
PG-PTP_31664	C. medica	0
PG-PTP_31670	C. medica	0
PG-PTP_31714	C. medica	0
PG-PTP_31753	C. medica	0
PG-PTP_31763	C. medica	0
PG-PTP_31815	C. medica	0
PG-PTP_31821	C. medica	0
PG-PTP_31971	C. medica	0
PG-PTP_32080	C. medica	0
PG-PTP_32086	C. medica	0
PG-PTP_32230	C. medica	0
PG-PTP_32233	C. medica	0
PG-PTP_32236	C. medica	0
PG-PTP_32240	C. medica	0
PG-PTP_32270	C. medica	0
PG-PTP_32301	C. medica	0
PG-PTP_32333	C. medica	0
PG-PTP_32349	C. medica	0
PG-PTP_32355	C. medica	0
PG-PTP_32365	C. medica	0
PG-PTP_32383	C. medica	0
PG-PTP_32411	C. medica	0
PG-PTP_32421	C. medica	0
PG-PTP_32423	C. medica	0
PG-PTP_32479	C. medica	0
PG-PTP_32482	C. medica	0
PG-PTP_32483	C. medica	0
PG-PTP_32490	C. medica	0
PG-PTP_32506	C. medica	0
PG-PTP_32510	C. medica	0
PG-PTP_32531	C. medica	0
PG-PTP_32537	C. medica	0
PG-PTP_32542	C. medica	0
PG-PTP_32547	C. medica	0
PG-PTP_32548	C. medica	0
PG-PTP_32577	C. medica	0
PG-PTP_32608	C. medica	0
PG-PTP_32633	C. medica	0
PG-PTP_32658	C. medica	0
PG-PTP_32697	C. medica	0
PG-PTP_32701	C. medica	0
PG-PTP_32705	C. medica	0
PG-PTP_32722	C. medica	0
PG-PTP_32733	C. medica	0
PG-PTP_32770	C. medica	0
PG-PTP_32807	C. medica	0
PG-PTP_32835	C. medica	0
PG-PTP_32842	C. medica	0
PG-PTP_32843	C. medica	0
PG-PTP_32848	C. medica	0
PG-PTP_32851	C. medica	0
PG-PTP_32857	C. medica	0
PG-PTP_32862	C. medica	0
PG-PTP_32882	C. medica	0
PG-PTP_32944	C. medica	0
PG-PTP_32950	C. medica	0
PG-PTP_32961	C. medica	0
PG-PTP_32988	C. medica	0
PG-PTP_33044	C. medica	0
PG-PTP_33094	C. medica	0
PG-PTP_33143	C. medica	0
PG-PTP_33158	C. medica	0
PG-PTP_33193	C. medica	0
PG-PTP_33196	C. medica	0
PG-PTP_33203	C. medica	0
PG-PTP_33210	C. medica	0
PG-PTP_33231	C. medica	0
PG-PTP_33257	C. medica	0
PG-PTP_33263	C. medica	0
PG-PTP_33287	C. medica	0
PG-PTP_33312	C. medica	0
PG-PTP_33318	C. medica	0
PG-PTP_33354	C. medica	0
PG-PTP_33381	C. medica	0
PG-PTP_33399	C. medica	0
PG-PTP_33419	C. medica	0
PG-PTP_33430	C. medica	0
PG-PTP_33432	C. medica	0
PG-PTP_33436	C. medica	0
PG-PTP_33456	C. medica	0
PG-PTP_33461	C. medica	0
PG-PTP_33483	C. medica	0
